# Bird populations most exposed to climate change are less responsive to climatic variation

**DOI:** 10.1101/2020.08.16.252379

**Authors:** Liam D. Bailey, Martijn van de Pol, Frank Adriaensen, Emilio Barba, Paul E. Bellamy, Jean-Charles Bouvier, Malcolm D. Burgess, Anne Charmantier, Camillo Cusimano, Blandine Doligez, Szymon M. Drobniak, Anna Dubiec, Marcel Eens, Tapio Eeva, Peter N. Ferns, Anne E. Goodenough, Ian R. Hartley, Shelley A. Hinsley, Elena Ivankina, Rimvydas Juskaitis, Bart Kempenaers, Anvar B. Kerimov, Anne Lauriere, Claire Lavigne, Agu Leivits, Mark C. Mainwaring, Erik Matthysen, Jan-Åke Nilsson, Markku Orell, Seppo Rytkönen, Juan Carlos Senar, Ben C. Sheldon, Alberto Sorace, Martyn J. Stenning, János Török, Emma Vatka, Stefan J.G. Vriend, Marcel E. Visser

## Abstract

The phenology of many species shows strong sensitivity to climate change; however, with few large scale intra-specific studies it is unclear how such sensitivity varies over a species’ range. We document large intra-specific variation in phenological sensitivity to temperature using laying date information from 67 populations of two European songbirds covering a large part of their breeding range. Populations inhabiting deciduous habitats showed stronger phenological sensitivity compared with those in evergreen and mixed habitats. Strikingly, however, the lowest sensitivity was seen in populations that had experienced the greatest change in climate. Therefore, we predict that the strongest phenological advancement will not occur in those populations with the highest sensitivity. Our results show that to effectively assess the impact of climate change on phenology across a species range it will be necessary to account for intra-specific variation in phenological sensitivity, climate change exposure, and the ecological characteristics of a population.
