## Supplementary data 1 for "Bird populations most exposed to climate change are less responsive to climatic variation"

### Sheet: Sheet1
Site	Species	Latitude	Longitude	PΔAICc	Window Start	Window End	Midpoint (Julian days)	Duration (Days)	Delay (Days)	Phenological Intercept (-April days)	Phenological sensitivity (days advancement/C)	Year effect (advancement/year)	Climate change exposure (C/year)	Phenological advancement (advancement/yr)	R2
Sicily	P.major	37.6	13.556	0.41	2010-05-01	2013-05-01	132.5	3	7.47	-57.54	0.035 [0.011/0.060]	0.33 [-0.330/0.990]	NA	NA	0.7
Sicily	C.caeruleus	37.6	13.556	0.29	2011-05-01	2012-05-01	132.5	1	8.89	-56.95	0.03 [0.007/0.053]	0.564 [-0.310/1.438]	NA	NA	0.78
Sagunto	P.major	39.7	-0.25	<0.001	2012-02-01	2002-04-01	68	50	35.55	-51.59	3.252 [2.620/3.884]	0.261 [0.127/0.394]	0.021 [0.009/0.034]	0.07	0.89
Barcelona	P.major	41.5	2.133	0.43	2011-10-01	2013-10-01	-80	2	179.6	23.13	-2.188 [-3.282/-1.094]	-0.515 [-1.033/0.004]	0.02 [-0.004/0.044]	NA	0.56
Pirio	C.caeruleus	42.4	8.753	0.05	2028-03-01	2004-05-01	106.5	37	22.64	-66.85	3.796 [2.314/5.279]	-0.036 [-0.203/0.131]	0.03 [0.018/0.042]	0.114	0.58
Monte Rufeno	P.major	42.8	11.9	0.53	2008-04-01	2009-04-01	99.5	1	5.35	-23.02	-2.443 [-3.305/-1.580]	-1.471 [-2.108/-0.834]	0.016 [-0.017/0.049]	NA	0.9
Monte Rufeno	C.caeruleus	42.8	11.9	0.05	2011-03-01	2013-03-01	72	2	30.11	-4.08	1.958 [1.565/2.352]	1.125 [0.751/1.499]	0.044 [0.011/0.076]	NA	0.96
Rouvière	P.major	43.7	3.667	<0.001	2023-01-01	2003-05-01	73.5	101	26.21	-72.29	5.639 [4.252/7.026]	-0.35 [-0.492/-0.209]	0.023 [0.012/0.034]	0.13	0.77
Rouvière	C.caeruleus	43.7	3.667	<0.001	2021-01-01	2007-04-01	59.5	77	39.01	-49.95	4.538 [3.862/5.214]	-0.011 [-0.110/0.087]	0.022 [0.008/0.036]	0.101	0.86
Avignon	P.major	43.8	4.9	0.25	2004-02-01	2020-04-01	73	76	31.95	-51.13	3.707 [1.907/5.506]	0.139 [-0.393/0.671]	0.02 [0.007/0.033]	NA	0.68
Hungary	P.major	47.7	19.017	<0.001	2005-03-01	2014-04-01	85	40	20.25	-43.41	3.553 [2.758/4.347]	0.073 [-0.036/0.183]	0.025 [0.004/0.045]	0.088	0.84
Hungary	C.caeruleus	47.7	19.017	<0.001	2005-03-01	2013-04-01	84.5	39	19.24	-45.86	3.776 [3.137/4.415]	-0.089 [-0.171/-0.007]	0.025 [0.005/0.046]	0.096	0.82
Westerholz	C.caeruleus	48.1	10.891	0.08	2004-03-01	2025-04-01	90	52	16.77	-43.43	4.321 [3.257/5.385]	0.349 [-0.053/0.750]	0.025 [0.009/0.042]	0.11	0.91
Dendles Wood	C.caeruleus	50.4	-3.958	0.07	2006-04-01	2001-06-01	125	56	-3.96	-97.47	6.373 [4.186/8.561]	0.19 [-0.018/0.398]	0.015 [0.007/0.023]	0.097	0.71
East Dartmoor	P.major	50.6	-3.717	<0.001	2018-03-01	2026-04-01	97.5	39	19.97	-61.15	4.018 [1.849/6.187]	-0.052 [-0.162/0.058]	0.012 [0.001/0.023]	0.048	0.44
East Dartmoor	C.caeruleus	50.6	-3.717	<0.001	2019-02-01	2028-04-01	84.5	69	31.16	-54.45	3.929 [2.982/4.876]	0.028 [-0.023/0.078]	0.014 [0.002/0.025]	0.053	0.63
Teign Valley	P.major	50.7	-3.714	0.48	2006-06-01	2007-06-01	-207.5	1	324.2	-60.27	2.593 [0.776/4.411]	0.437 [-0.046/0.920]	0.006 [-0.018/0.029]	NA	0.79
Teign Valley	C.caeruleus	50.7	-3.714	<0.001	2014-02-01	2001-05-01	83.5	77	33.08	-57.6	4.182 [2.957/5.407]	0.151 [0.001/0.302]	0.014	0.06	0.73
Okehampton	P.major	50.7	-3.985	0.54	2017-01-01	2022-01-01	19.5	5	100.6	-34.85	2.713 [NA/NA]	0.532 [-0.250/1.315]	0.016 [-0.013/0.046]	NA	0.94
Okehampton	C.caeruleus	50.7	-3.985	0.02	2010-03-01	2023-04-01	92	44	24.3	-71.91	7.213 [4.116/10.309]	0.228 [-0.125/0.580]	0.013 [0.001/0.025]	0.094	0.79
Lake Wood	C.caeruleus	51	0.083	0.55	2023-11-01	2011-12-01	-29	18	145.8	-41.98	1.302 [NA/NA]	-0.342 [-0.851/0.167]	0.017 [-0.005/0.040]	NA	0.88
Gent	P.major	51	3.7	<0.001	2020-02-01	2014-04-01	78	54	29.19	-31.98	2.991 [2.116/3.867]	0.119 [0.023/0.214]	0.034 [0.016/0.053]	0.103	0.75
Gent	C.caeruleus	51	3.7	<0.001	2010-02-01	2016-04-01	74	66	33.37	-32.9	3.554 [2.914/4.194]	0.103 [0.021/0.185]	0.034 [0.016/0.052]	0.12	0.84
Boshoek	P.major	51.1	4.517	<0.001	2001-03-01	2007-04-01	79.5	37	21.46	-35.08	3.457 [3.013/3.901]	0.165 [0.042/0.289]	0.028 [0.009/0.047]	0.097	0.92
Boshoek	C.caeruleus	51.1	4.517	<0.001	2001-03-01	2005-04-01	78.5	35	18.29	-34.22	3.769 [3.254/4.284]	0.048 [-0.090/0.185]	0.029 [0.009/0.049]	0.109	0.88
University of Antwerp	P.major	51.2	4.408	<0.001	2016-05-01	2026-05-01	142	10	-44.95	-46.62	2.752 [2.390/3.114]	0.176 [-0.130/0.482]	0.03 [0.007/0.053]	NA	0.99
University of Antwerp	C.caeruleus	51.2	4.408	0.09	2018-05-01	2025-05-01	142.5	7	-46.6	-48.2	2.943 [2.259/3.626]	0.493 [-0.325/1.311]	0.031 [0.006/0.056]	NA	0.97
Peerdsbos	P.major	51.3	4.483	<0.001	2016-02-01	2020-04-01	79	64	31.67	-41.48	3.766 [3.013/4.519]	0.128 [0.022/0.234]	0.027[0.010/0.043]	0.101	0.82
Peerdsbos	C.caeruleus	51.3	4.483	<0.001	2017-02-01	2006-04-01	72.5	49	32.76	-31.19	3.035 [2.611/3.460]	0.169 [0.089/0.249]	0.03 [0.010/0.050]	0.091	0.85
Cardiff	P.major	51.5	-3.183	0.6	2002-01-01	2003-01-01	2.5	1	103.3	-11.4	-1.293 [-1.866/-0.720]	-0.441 [-0.954/0.071]	0.025 [-0.013/0.064]	NA	0.69
Cardiff	C.caeruleus	51.5	-3.183	0.61	2003-04-01	2010-04-01	97.5	7	14.6	-43.38	2.502 [1.267/3.737]	-0.47 [-1.021/0.081]	0.016 [-0.007/0.038]	NA	0.7
Liesbosch Breda	P.major	51.6	4.7	<0.001	2022-02-01	2021-04-01	82.5	59	29.08	-43.48	3.564 [3.130/3.999]	0.041 [0.005/0.077]	0.028 [0.012/0.044]	0.101	0.84
Liesbosch Breda	C.caeruleus	51.6	4.7	<0.001	2014-02-01	2016-04-01	76	62	32.91	-34.93	3.119 [2.676/3.563]	0.062 [0.019/0.105]	0.031 [0.013/0.049]	0.097	0.81
Wytham Woods	P.major	51.8	-1.333	<0.001	2016-02-01	2001-05-01	84.5	75	30.23	-54.38	4.413 [3.517/5.309]	0.102 [0.033/0.171]	0.027 [0.014/0.040]	0.118	0.79
Wytham Woods	C.caeruleus	51.8	-1.333	<0.001	2016-02-01	2009-04-01	73.5	53	35.7	-49.96	4.217 [2.946/5.488]	-0.244 [-0.535/0.047]	0.029 [0.012/0.046]	0.121	0.9
Nagshead	P.major	51.8	-2.567	0.04	2003-04-01	2023-05-01	119	50	6.59	-97.34	5.953 [4.090/7.817]	-0.109 [-0.287/0.069]	0.017 [0.007/0.027]	0.101	0.57
Nagshead	C.caeruleus	51.8	-2.567	<0.001	2017-03-01	2028-04-01	98	42	25.77	-84.71	5.820 [3.931/7.708]	-0.185 [-0.386/0.015]	0.02 [0.008/0.031]	0.115	0.65
Oosterhout	P.major	51.9	5.841	<0.001	2010-03-01	2014-04-01	87.5	35	21.93	-37.79	2.926 [2.462/3.390]	0.106 [0.058/0.154]	0.024 [0.005/0.043]	0.07	0.79
Oosterhout	C.caeruleus	51.9	5.841	<0.001	2017-02-01	2015-04-01	77	58	28.36	-30.59	3.148 [2.652/3.644]	0.121 [0.064/0.178]	0.026 [0.007/0.045]	0.083	0.79
Lichtenbeek	P.major	52	5.848	0.2	2024-02-01	2004-05-01	90	70	21.67	-46.49	3.572 [1.970/5.173]	0.074 [-0.153/0.301]	0.029 [0.014/0.044]	NA	0.63
Lichtenbeek	C.caeruleus	52	5.848	0.39	2008-06-01	2009-06-01	-205.5	1	315.2	-31.81	0.696 [0.370/1.022]	-0.07 [-0.269/0.130]	0.016 [-0.024/0.057]	NA	0.66
Warnsborn	P.major	52	5.868	<0.001	2009-03-01	2021-04-01	90.5	43	25.16	-44.66	3.359 [2.623/4.095]	0.178 [0.070/0.286]	0.024 [0.008/0.041]	0.082	0.79
Warnsborn	C.caeruleus	52	5.868	<0.001	2021-02-01	2023-04-01	83	62	31.31	-43.11	3.176 [2.272/4.079]	0.05 [-0.057/0.158]	0.026 [0.009/0.043]	0.083	0.61
Westerheide	P.major	52	5.86	<0.001	2009-03-01	1930-03-01	79.5	21	30.54	-31.9	2.496 [1.653/3.339]	0.412 [0.229/0.595]	0.025 [0.002/0.048]	0.063	0.79
Westerheide	C.caeruleus	52	5.86	<0.001	2024-02-01	2008-04-01	77	44	31.5	-33.89	2.904 [2.106/3.702]	0.282 [0.161/0.403]	0.028 [0.008/0.049]	0.083	0.82
Buunderkamp	P.major	52	5.757	<0.001	2023-02-01	2001-05-01	88	68	24.08	-48.52	3.963 [3.040/4.885]	0.111 [-0.020/0.242]	0.029 [0.014/0.045]	0.116	0.85
Buunderkamp	C.caeruleus	52	5.757	<0.001	2024-02-01	2026-02-01	56	2	54.79	-21.99	1.121 [0.734/1.508]	0.223 [0.085/0.361]	0.033 [-0.015/0.081]	NA	0.68
Hoge Veluwe	P.major	52	5.856	<0.001	2012-03-01	2019-04-01	91	38	21.94	-43.9	3.253 [2.732/3.773]	0.041 [-0.007/0.089]	0.024 [0.007/0.041]	0.078	0.74
Hoge Veluwe	C.caeruleus	52	5.856	<0.001	2010-03-01	2017-04-01	89	38	21.92	-37.6	2.757 [2.215/3.298]	0.095 [0.047/0.142]	0.026 [0.008/0.044]	0.071	0.8
Cambridgeshire	P.major	52.4	-0.217	0.09	2002-06-01	2003-06-01	-211.5	1	321.8	7.62	-2.002 [-2.945/-1.059]	-0.131 [-0.298/0.036]	0.024 [-0.005/0.053]	NA	0.47
Vlieland	P.major	53.3	5.012	<0.001	2011-03-01	2022-04-01	92	42	22.39	-44.78	3.005 [2.362/3.647]	-0.041 [-0.092/0.011]	NA	NA	0.69
Vlieland	C.caeruleus	53.3	5.012	<0.001	2011-03-01	2027-04-01	94.5	47	18.88	-38.06	2.302 [1.705/2.900]	0.046 [-0.007/0.100]	NA	NA	0.7
Lancaster	C.caeruleus	54	-2.783	<0.001	2024-02-01	2027-04-01	86.5	63	27.67	-55.23	4.073 [3.391/4.754]	-0.116 [-0.326/0.093]	0.023 [0.011/0.035]	0.095	0.92
Upeglynis	P.major	55	23.067	<0.001	2001-03-01	2023-04-01	87.5	53	28.17	-36.35	2.449 [1.856/3.041]	-0.244 [-0.520/0.033]	0.051 [0.029/0.073]	0.125	0.79
Upeglynis	C.caeruleus	55	23.067	0.01	2028-10-01	2029-10-01	-63.5	1	177.5	-32.73	1.186 [0.774/1.598]	0.004 [-0.312/0.320]	0.012 [-0.023/0.048]	NA	0.78
Revinge	C.caeruleus	55.7	13.34	<0.001	2019-03-01	2005-05-01	102.5	47	13.71	-44.18	2.985 [2.316/3.655]	0.096 [0.025/0.167]	0.034 [0.019/0.049]	0.102	0.8
Zvenigorod	P.major	55.7	36.85	<0.001	2024-03-01	2009-05-01	107	46	12.98	-48.16	2.745 [1.860/3.630]	-0.039 [-0.199/0.121]	0.032 [0.013/0.051]	0.087	0.75
Gotland	P.major	57	18.308	<0.001	2015-03-01	2025-05-01	110.5	71	11.09	-68.27	5.730 [4.695/6.766]	0.058 [-0.116/0.231]	0.034 [0.021/0.046]	0.192	0.96
Gotland	C.caeruleus	57	18.308	<0.001	2018-03-01	2009-05-01	104	52	17.2	-54.98	4.357 [3.194/5.520]	-0.194 [-0.368/-0.019]	0.033 [0.019/0.047]	0.145	0.91
Estonia	P.major	58.1	25.083	<0.001	2010-04-01	2001-05-01	111.5	21	11.48	-41.84	1.787 [1.156/2.418]	-0.008 [-0.133/0.117]	0.04 [0.016/0.064]	0.071	0.79
Askainen	P.major	60.5	21.75	<0.001	2015-03-01	2009-05-01	102.5	55	28.95	-56.16	3.096 [2.435/3.757]	-0.196 [-0.306/-0.086]	0.044 [0.027/0.061]	0.136	0.8
Askainen	C.caeruleus	60.5	21.75	<0.001	2012-04-01	2004-05-01	114	22	15.29	-49.28	2.118 [1.649/2.588]	-0.035 [-0.132/0.062]	0.038 [0.018/0.059]	0.081	0.7
Harjavalta	P.major	61.3	22.167	<0.001	2025-03-01	2011-05-01	108.5	47	20.75	-51.4	2.801 [2.193/3.409]	0.047 [-0.057/0.151]	0.045 [0.030/0.061]	0.126	0.77
Harjavalta	C.caeruleus	61.3	22.167	<0.001	2020-03-01	2011-05-01	106	52	20.05	-45	2.638 [1.323/3.953]	0.248 [0.052/0.443]	0.046 [0.029/0.062]	0.12	0.69
Oulu	P.major	65	25.5	<0.001	2003-04-01	2015-05-01	115	42	22.63	-57.34	2.946 [2.439/3.452]	-0.028 [-0.065/0.009]	0.029 [0.011/0.048]	0.087	0.81
Oulu	C.caeruleus	65	25.5	<0.001	2024-03-01	2011-05-01	108	48	23.87	-47.91	2.536 [1.935/3.137]	-0.179 [-0.293/-0.066]	0.033 [0.017/0.050]	0.085	0.86
Kevo	P.major	69.8	27.017	<0.001	2011-04-01	1930-05-01	126.5	49	19.7	-60.7	2.814 [1.844/3.785]	-0.063 [-0.173/0.047]	0.021 [0.001/0.041]	0.06	0.81
